# SMAD4 suppresses colitis-associated carcinoma through inhibition of CCL20/CCR6-mediated inflammation

**DOI:** 10.1101/2022.05.25.492945

**Authors:** David N. Hanna, Paula Marincola Smith, Sergey V. Novitskiy, M. Kay Washington, Jinghuan Zi, Connie J. Weaver, Jalal A. Hamaamen, Keeli B. Lewis, Jing Zhu, Jing Yang, Qi Liu, R. Daniel Beauchamp, Anna L. Means

## Abstract

**Background & Aims:** Chronic inflammation in the colon is a predisposing factor for colon cancer. We previously reported that colon epithelial cell silencing of *Smad4*, the central downstream mediator of TGFβ family signaling, increased epithelial expression of inflammatory genes, including the chemokine CCL20, and increased susceptibility to colitis-associated cancer. Here, we examine the role of the chemokine/receptor pair CCL20/CCR6 in mediating colitis-associated colon carcinogenesis induced by SMAD4 loss.

**Methods:** Mice with conditional, epithelial-specific *Smad4* loss with and without germline deletion of the *Ccr6* gene were subjected to three rounds of dextran sodium sulfate and followed for up to 3 months. Tumors were quantified histologically, and immune cell populations were analyzed by flow cytometry and immunostaining.

**Results:** In humans, *SMAD4* expression inversely correlated with *CCL20* expression. *Smad4* loss in mouse colon epithelium led to enlarged gut-associated lymphoid tissues and recruitment of specific immune cell subsets to the mouse colon epithelium and underlying stroma, particularly Treg, T_h_17, and dendritic cells. Loss of CCR6 abrogated these immune responses and significantly reduced the incidence of colitis-associated tumors observed with loss of SMAD4 alone.

**Conclusions:** Regulation of mucosal inflammation is a critical role of SMAD4 signaling within the colon epithelium and central to its tumor suppressor function in the colon. A key downstream node in this regulation is suppression of CCL20 signaling by the epithelium to CCR6 in immune cells. Loss of SMAD4 in the colon epithelium increases CCL20 expression and chemoattraction of CCR6+ immune cells, contributing to greater susceptibility to colon cancer.
