## Supplementary Table 1 for "SMAD4 suppresses colitis-associated carcinoma through inhibition of CCL20/CCR6-mediated inflammation"

### Sheet: Sheet1
	Table 1. Genes upregulated >2-fold by Smad4 loss (FDR <0.05)
	Gene Symbol		SMAD4_WT_1	SMAD4_WT_2	SMAD4_WT_3	SMAD4_KO_1	SMAD4_KO_2	SMAD4_KO_2	log2foldchange	IfcSE	stat	pvalue	FDR	Base_mean
ENSMUSG00000059994	Fcrl1		23	16	36	178	199	97	2.04838	0.282513	7.25057	4.15019e-13	2.01008e-09	91.3973
ENSMUSG00000042474	Faim3	Binds Fc region of immunoglobulins	45	29	54	211	251	128	1.80875	0.261005	6.92994	4.21033e-12	8.73945e-09	119.521
ENSMUSG00000026616	Cr2	Complement Receptor 2 (CD21) - allows complement system to initiate B cell activation and maturation	76	50	51	348	342	171	1.79122	0.273172	6.55711	5.4862e-11	9.9643e-08	173.548
ENSMUSG00000052013	Btla	Expression induced by activated T cells. Remains expressed on Th1 (not not Th2) cells. Like PD1 and CTLA4, BTLA interacts with B7 homolog. Unlike PD-1 and CTLA-4, BTLA displays T-cell inhibition via interaction with TNF receptors, not just B7 family of cell surfact receptors.	50	41	50	244	220	136	1.7669	0.242138	7.29707	2.94095e-13	2.01008e-09	123.55
ENSMUSG00000002204	Napsa		36	26	23	158	164	88	1.7492	0.277892	6.29454	3.0831e-10	2.79984e-07	82.8217
ENSMUSG00000026581	Sell	Cell adhesion molecule found in lymphocytes, plays an important role in adhesion/homing and interaction between lymphocytes and endothelial cells.	31	18	19	139	184	67	1.72649	0.307787	5.60937	2.03062e-08	6.33985e-06	76.7617
ENSMUSG00000045322	Tlr9	Member of Toll-like receptor family. Activation leads to NF-kB/inflammatory cytokine production, responsible for activation of the innate immune system. Recognized LPS.	19	9	11	74	76	47	1.71761	0.291739	5.8875	3.92092e-09	1.96452e-06	39.3505
ENSMUSG00000051506	Wdfy4	Unknown function. Primarily expressed in primary and secondary immune organs	104	69	104	504	482	224	1.71625	0.267029	6.4272	1.2998e-10	1.57384e-07	247.947
ENSMUSG00000045382	Cxcr4	Lymphocytes chemotactic activity, hematopoietic stem cell homing, regulates expression od CD20 on B cells, expression is low in most healthy tissues but elevated in 23 types of cancer (linked to metastasis when expressed in cancer)	79	48	65	398	285	170	1.70601	0.271648	6.28023	3.38083e-10	2.88961e-07	174.051
ENSMUSG00000030577	Cd22	surface marker of B cells (mostly mature B cells), regulatory molecule	176	74	119	688	637	335	1.69815	0.278297	6.10192	1.04803e-09	7.25136e-07	337.936
ENSMUSG00000071068	Treml2		25	9	23	90	113	64	1.689	0.287742	5.86985	4.36189e-09	2.04446e-06	53.8078
ENSMUSG00000030954	Gp2	receptor found on membrane and within endosomes of M Cells (specialized epithelial cells of mucosa-associated lymphoid tissue, they transport antigens from the lumen to cells of the immune system, thereby initiating immune response or tolerance).	16	8	2	123	47	83	1.68516	0.331538	5.08286	3.71787e-07	6.66922e-05	46.3332
ENSMUSG00000024673	Ms4a1	Code for CD20. B cell marker.	115	93	108	528	576	246	1.67593	0.267909	6.25561	3.95969e-10	3.02812e-07	278.632
ENSMUSG00000043263	Pyhin1	Interferon-inducible. Primarily nuclear. Involved in transcriptional regulation of genes important in cell cycle control, differentiation, apoptosis. Tumor suppressor.	36	28	27	156	141	87	1.66757	0.263491	6.32876	2.47137e-10	2.65161e-07	79.3501
ENSMUSG00000068105	Tnfrsf13c	BAFF receptor. Enhances B cell survival. Regulatory of peripheral B cell population. Overexpression of BAFF --> autoimmune pathology in mice, probably due to enhanced survival of autoreactive B cells.	52	45	65	235	282	138	1.66654	0.256216	6.50442	7.79912e-11	1.03019e-07	136.275
ENSMUSG00000019929	Dcn	Interacts with TGFb, EGFR, others. Involved with regulation of cell cycle.	38	21	34	103	105	140	1.66487	0.223074	7.46332	8.43707e-14	1.22591e-09	72.8824
ENSMUSG00000003379	Cd79a	Reliable B cell marker. Together with CD79b forms a dimer associated with membrane-bound immunoglobulin in B cells, forming the B-cell antigen receptor (like CD3 and T cell receptor on T cells). Plays multiple diverse rolls in B cells development and function.	103	51	62	426	377	188	1.66188	0.28679	5.79475	6.84236e-09	2.80022e-06	201.468
ENSMUSG00000040592	Cd79b	Similar to CD79b (below). Development, function of B cells.	111	76	124	448	539	251	1.66139	0.254928	6.5171	7.16785e-11	1.03019e-07	258.151
ENSMUSG00000024334	H2-Oa	H2-O is expressed by thymic epithelial cells, B cells, and dendritic cells (DCs). Role not entirely understood. May be involved with immune response.	24	13	27	98	115	63	1.65728	0.276478	5.99427	2.04405e-09	1.188e-06	56.5082
ENSMUSG00000038421	Fcrla	Surface receptor. Mediate phagocytosis of IgG-coated pathogens and promote adtivation of effector cells, leading to inflammation and Ab-mediated cytotoxicity. B cells.	39	30	48	186	199	98	1.64838	0.267413	6.16416	7.08561e-10	5.1477e-07	99.963
ENSMUSG00000021356	Irf4	Transcription factor. Related to acute leukemia.	36	41	37	196	209	96	1.63064	0.281006	5.80285	6.51965e-09	2.80022e-06	103.07
ENSMUSG00000034634	Ly6d	Marks earliest stage of B-cell specification and identifies branchpoint between B and T development.	65	50	52	208	258	157	1.62625	0.23418	6.94444	3.79976e-12	8.73945e-09	131.96
ENSMUSG00000041538	H2-Ob	H2-O is expressed by thymic epithelial cells, B cells, and dendritic cells (DCs). Role not entirely understood. May be involved with immune response.	138	76	79	444	438	276	1.62367	0.256763	6.32363	2.55489e-10	2.65161e-07	242.135
ENSMUSG00000073902	Gm1966		15	13	14	68	72	43	1.61996	0.281278	5.75928	8.44748e-09	3.23577e-06	37.575
ENSMUSG00000057098	Ebf1	Transcription factor. Controls expression of proteins required for B cell differentiation, signal transduction, and function.	27	12	19	111	145	52	1.61783	0.312441	5.17804	2.24227e-07	4.52503e-05	61.1858
ENSMUSG00000014453	Blk	Role in B cell receptor signaling and B cell development. Involved in cell proliferation and differentiation.	36	35	32	139	173	93	1.5902	0.262241	6.06388	1.32879e-09	8.77605e-07	85.0557
ENSMUSG00000037922	Bank1	B cell scaffold protein	61	43	38	282	317	104	1.57941	0.308155	5.12539	2.96929e-07	5.53126e-05	141.808
ENSMUSG00000094872	AC122260.2		7	8	13	122	51	30	1.57057	0.330085	4.75809	1.95429e-06	0.000246862	38.4296
ENSMUSG00000020689	Itgb3	Integrin Beta 3. Found on platelets. Involved with cell adhesion and cell-surface mediated signaling.	14	8	12	48	66	37	1.566	0.29524	5.30417	1.13185e-07	2.56964e-05	30.8335
ENSMUSG00000076937	Iglc2	immunoglobulin lambda constant 2. constant region of Ig heavy chains.	25	29	52	318	134	96	1.5656	0.315687	4.95933	7.07353e-07	0.000115481	108.522
ENSMUSG00000023078	Cxcl13	Ligand for CxCr5. B lymphocytes chemoattractant. Small cytokine that is selectively chemotactic for B cells (both B1 and B2). Controls the organization of B cells within follicles of lymphoid tissue, expressed highly in primary and secondary lymph organs and the gut.	29	11	38	166	237	61	1.56422	0.325885	4.7999	1.58742e-06	0.000213566	90.4266
ENSMUSG00000067341	H2-Eb2		35	36	43	179	156	92	1.55307	0.259489	5.98512	2.16236e-09	1.20842e-06	90.2461
ENSMUSG00000047880	Cxcr5	Ligand to CxCl13 (see below). B cell migration.	73	68	66	308	343	153	1.54415	0.271171	5.69438	1.23823e-08	4.49786e-06	169.336
ENSMUSG00000032053	Pou2af1		136	78	145	526	576	251	1.5404	0.271459	5.6745	1.39096e-08	4.92941e-06	284.985
ENSMUSG00000095794	AC158672.3		7	10	8	78	27	42	1.53524	0.322805	4.75594	1.97529e-06	0.000246862	28.5993
ENSMUSG00000051212	Gpr183		21	25	19	88	105	62	1.53244	0.273629	5.60042	2.13836e-08	6.473e-06	53.6501
ENSMUSG00000094345	AC140385.1		1	2	1	24	15	12	1.52731	0.333284	4.58263	4.59173e-06	0.000505438	9.18925
ENSMUSG00000005583	Mef2c		68	61	47	300	334	128	1.52569	0.296222	5.15049	2.59804e-07	5.03327e-05	157.517
ENSMUSG00000039997	Ifi203		37	24	31	138	112	80	1.52364	0.253625	6.00743	1.88482e-09	1.1411e-06	70.2252
ENSMUSG00000014030	Pax5		27	14	18	102	101	50	1.52314	0.297056	5.12746	2.9368e-07	5.53126e-05	52.0677
ENSMUSG00000004837	Grap		29	19	39	119	113	75	1.51826	0.254258	5.97133	2.35326e-09	1.2664e-06	65.3045
ENSMUSG00000015340	Cybb		78	73	58	352	318	152	1.49864	0.282287	5.30892	1.10278e-07	2.56964e-05	172.839
ENSMUSG00000030724	Cd19		178	111	109	567	591	303	1.49813	0.267158	5.60767	2.05074e-08	6.33985e-06	310.846
ENSMUSG00000004707	Ly9		22	14	20	93	108	42	1.4873	0.30468	4.88151	1.05277e-06	0.000156089	49.9513
ENSMUSG00000022037	Clu		129	100	126	554	663	210	1.48605	0.293849	5.05717	4.25521e-07	7.44917e-05	298.329
ENSMUSG00000076617	Ighm		429	291	339	1419	1609	700	1.47663	0.262284	5.62988	1.80338e-08	5.82291e-06	800.239
ENSMUSG00000018654	Ikzf1		103	78	115	409	428	195	1.47597	0.26191	5.63541	1.74645e-08	5.76724e-06	221.398
ENSMUSG00000062078	Qk		31	19	19	91	109	61	1.47392	0.280325	5.25789	1.45721e-07	3.20807e-05	55.1527
ENSMUSG00000090523	Gypc		4	4	5	36	20	19	1.46703	0.325635	4.50514	6.63285e-06	0.0006787	14.626
ENSMUSG00000045092	S1pr1		41	19	21	118	153	69	1.46312	0.302825	4.83158	1.35455e-06	0.000194867	70.4034
ENSMUSG00000002111	Sfpi1		18	13	20	95	68	41	1.46166	0.295768	4.94193	7.73542e-07	0.000123512	42.4139
ENSMUSG00000074497	A430078G23Rik		7	1	1	28	35	18	1.46141	0.333304	4.38461	1.16192e-05	0.00110344	15.0406
ENSMUSG00000057191	AB124611		10	9	9	40	52	28	1.46047	0.303821	4.80703	1.53193e-06	0.000208027	24.7585
ENSMUSG00000040899	Ccr6		31	29	23	154	142	59	1.45879	0.304067	4.79762	1.60566e-06	0.000214039	73.4767
ENSMUSG00000037337	Map4k1		75	51	80	267	263	147	1.45834	0.24526	5.94609	2.7463e-09	1.42513e-06	146.892
ENSMUSG00000037972	Snn		80	37	47	196	216	148	1.45682	0.257141	5.66546	1.46633e-08	5.0728e-06	120.537
ENSMUSG00000071042	Rasgrp3		59	31	45	216	187	96	1.44999	0.283382	5.11673	3.10881e-07	5.71785e-05	105.616
ENSMUSG00000096715	AC153928.3		5	3	5	66	42	12	1.44953	0.333256	4.3496	1.36384e-05	0.00123084	22.2277
ENSMUSG00000076501	Igkv2-137		8	6	5	70	32	21	1.44623	0.330592	4.37467	1.21619e-05	0.00114008	23.7016
ENSMUSG00000027368	Dusp2		20	10	27	79	93	47	1.44408	0.295089	4.89371	9.89507e-07	0.000149766	45.7636
ENSMUSG00000030047	Arhgap25		37	29	37	128	135	79	1.44356	0.250663	5.75898	8.46245e-09	3.23577e-06	74.1808
ENSMUSG00000076514	Igkv17-121		8	10	21	139	37	54	1.4425	0.329625	4.37618	1.20777e-05	0.00113954	44.4255
ENSMUSG00000032946	Rasgrp2		30	28	37	117	140	71	1.43914	0.266447	5.40124	6.61819e-08	1.7309e-05	70.578
ENSMUSG00000018168	Ikzf3		95	87	133	458	372	210	1.43744	0.254121	5.65652	1.54476e-08	5.21987e-06	225.385
ENSMUSG00000002007	Srpk3		9	15	19	66	70	37	1.43145	0.300543	4.76286	1.90869e-06	0.000243706	36.0576
ENSMUSG00000057337	Chst3		59	35	56	170	200	114	1.4311	0.246823	5.79807	6.70821e-09	2.80022e-06	105.46
ENSMUSG00000037318	Traf3ip3		32	30	44	133	132	80	1.42753	0.249747	5.71591	1.09117e-08	4.06529e-06	75.0415
ENSMUSG00000004105	Angptl2		2	3	3	23	12	20	1.42573	0.331318	4.30322	1.68332e-05	0.00146459	10.4435
ENSMUSG00000023927	Satb1		56	35	29	153	283	94	1.42164	0.313595	4.53338	5.80476e-06	0.000602451	109.255
ENSMUSG00000030798	Cd37		168	86	176	532	502	308	1.41503	0.243093	5.82095	5.85146e-09	2.65693e-06	293.754
ENSMUSG00000036469	AFF2-IT1		27	30	25	105	145	62	66.1548	1.41209	0.292696	4.82443	1.40402e-06	0.000197658
ENSMUSG00000030220	Arhgdib		138	129	190	625	604	277	1.4083	0.26269	5.36106	8.2736e-08	2.00359e-05	327.14
ENSMUSG00000027339	Rassf2		78	75	86	309	313	157	1.40653	0.254853	5.519	3.40932e-08	9.78963e-06	170.068
ENSMUSG00000021423	Ly86		27	12	35	96	118	58	1.40374	0.295235	4.75466	1.9878e-06	0.000246862	57.3386
ENSMUSG00000076939	Iglv3		4	10	10	161	25	47	1.40261	0.332619	4.21686	2.47723e-05	0.00203357	42.6534
ENSMUSG00000035778	Ggta1		28	27	28	104	122	61	1.40034	0.274552	5.10046	3.38824e-07	6.15389e-05	61.8998
ENSMUSG00000020437	Myo1g		59	59	68	219	253	126	1.39105	0.254748	5.4605	4.74797e-08	1.29027e-05	131.009
ENSMUSG00000051998	Lax1		55	42	45	195	176	98	1.38902	0.263901	5.26342	1.41398e-07	3.1608e-05	102.038
ENSMUSG00000022488	Nckap1l		98	64	100	332	334	165	1.37754	0.258765	5.32351	1.01783e-07	2.42444e-05	181.952
ENSMUSG00000037548	H2-DMb2		80	44	53	226	248	122	1.37325	0.276157	4.9727	6.60255e-07	0.00011027	129.047
ENSMUSG00000022831	Hcls1		100	88	89	361	361	175	1.37015	0.262238	5.22484	1.74304e-07	3.67049e-05	196.406
ENSMUSG00000028362	Tnfsf8		7	9	9	41	37	23	1.36687	0.30833	4.43312	9.28772e-06	0.000911828	21.0553
ENSMUSG00000064267	Hvcn1		146	104	158	500	505	250	1.36625	0.250286	5.45874	4.79523e-08	1.29027e-05	276.89
ENSMUSG00000020279	Il9r		5	3	7	19	26	22	1.36079	0.319183	4.26336	2.01377e-05	0.00172118	13.5709
ENSMUSG00000020143	Dock2		69	48	59	233	213	114	1.35678	0.262544	5.16781	2.36848e-07	4.71424e-05	122.757
ENSMUSG00000037944	Ccr7		29	11	20	104	109	40	1.35116	0.31813	4.2472	2.16455e-05	0.00181798	52.1972
ENSMUSG00000022425	Enpp2		6	5	8	37	36	16	1.3443	0.324218	4.14629	3.37909e-05	0.00253083	18.0078
ENSMUSG00000033436	Armcx2		4	4	5	33	20	15	1.34163	0.328349	4.086	4.38873e-05	0.00312589	13.4833
ENSMUSG00000020077	Srgn		106	91	133	384	359	211	1.336	0.230647	5.79242	6.93792e-09	2.80022e-06	213.6
ENSMUSG00000028459	Cd72		76	53	64	230	224	128	1.33523	0.248169	5.38033	7.435e-08	1.8626e-05	129.239
ENSMUSG00000003617	Cp		18	6	7	36	36	52	1.33433	0.311549	4.28288	1.8449e-05	0.00158618	25.6579
ENSMUSG00000024238	Zeb1		11	7	8	54	56	18	1.33227	0.32751	4.06787	4.74455e-05	0.00331904	25.7935
ENSMUSG00000093861	AC140374.1		16	47	36	307	165	69	1.33164	0.330621	4.0277	5.6326e-05	0.0037542	107.364
ENSMUSG00000040747	Cd53		107	120	102	445	385	209	1.32411	0.26396	5.01634	5.26656e-07	8.89803e-05	229.188
ENSMUSG00000076672	Ighv3-6		23	35	39	211	126	59	1.32346	0.316286	4.18436	2.85966e-05	0.00219846	82.3666
