## Supplementary Table 3 for "SMAD4 suppresses colitis-associated carcinoma through inhibition of CCL20/CCR6-mediated inflammation"

### Sheet: Sheet1
Table S3 Staining Sequence for Mutliplex Immunoflourescence
Imaging Round	Cy2 channel	Cy3 channel	Cy5 channel
1	Autofluorescence	Autofluorescence	Autofluorescence
2	𝛾-actin	-	CD20
3	Background	Background	Background
4	PCK26	CD3	NaK-ATPase
5	background	Background	Background
6	-	PCNA	CD4
7	Background	Background	Background
8	-	CD11b	CD8
9	Background	Background	Background
10	-	CD68	FoxP3
11	Background	Background	Background
12	-	β-catenin	vimentin
13	Background	Background	Background
14	-	PDL1	-
15	Background	Background	Background
16	-	SMA	-
17	Background	Background	Background
